# A patient derived xenograft repository capturing clinical and molecular heterogeneity of large B-cell lymphoma

**DOI:** 10.64898/2026.01.19.700406

**Authors:** Haopeng Yang, Kotaro Arita, Kevin Bowman, Dai Chihara, Jared Henderson, Griffin Rost, Estela Rojas, Sydney Parsons, Priya Lakra, Aneela Abedin, Sattva S. Neelapu, Paolo Strati, Loretta J. Nastoupil, Luis Fayad, Swaminathan P. Iyer, Alma Rodriguez, Frederick B. Hagemeister, Luis Malpica, Hun Ju Lee, Laura Hilton, David W. Scott, Richard Eric Davis, Christopher R. Flowers, Jason R. Westin, Giorgio Inghirami, Francisco Vega, Michael R. Green

**Affiliations:** Department of Lymphoma & Myeloma, University of Texas MD Anderson Cancer Center, Houston, TX, USA; University of Texas MD Ander Cancer Center UT Health Houston Graduate School of Biological Sciences, Houston, TX, USA; Centre for Lymphoid Cancer, BC Cancer, Vancouver, BC, Canada; Department of Pathology and Laboratory Medicine, New York Presbyterian Hospital, Weill Cornell Medicine, New York, NY 10065, USA; Department of Hematopathology, University of Texas MD Anderson Cancer Center, Houston, TX, USA; Department of Hematopoietic Biology and Malignancy, University of Texas MD Anderson Cancer Center, Houston, TX, USA

## Abstract

Large B-cell lymphomas (LBCLs) are a clinically and molecularly diverse group of malignancies with a rapidly evolving therapeutic landscape that has introduced new areas of clinical need such as post-CD19 chimeric antigen receptor T (CART19) progression. Patient derived xenograft (PDX) models are an important tool for mechanistic studies and preclinical evaluation of new therapies and can be generated from a variety of clinical contexts that capture tumor-intrinsic resistance mechanisms. We therefore undertook a comprehensive effort to generate PDX models that encompass the molecular landscape of LBCLs and include important clinical scenarios for new drug development. Here we describe the first 48 models within this publicly available repository, capturing the transcriptional and genetic subsets of LBCL. These models also include 23 generated from post-CART progression biopsies which reproduce patterns of progression driven by *CD19* mutation or expression loss, as well as tumor cell-intrinsic CART19 resistance that we validate *in vivo*.

**STATEMENT OF SIGNIFICANCE:** Yang *et al.* describe X-LYMPH (<u>X</u>enografts of <u>Lymph</u>oma), a publicly available and molecularly annotated PDX repository that captures the heterogeneity of large B-cell lymphoma. X-LYMPH includes models of chimeric antigen receptor T cell resistance, providing a shared foundation for mechanistic research and therapeutic development for lymphomas.
