## Supplementary material for "A patient derived xenograft repository capturing clinical and molecular heterogeneity of large B-cell lymphoma": Table S1

### Sheet: Table S1
Table S1: Clinical features of 48 cases LBCL PDX from MD Anderson.
PDX ID	Age at biopsy	Race	Ethnicity	Originating Biopsy Diagnosis (Short)	Diagnosis Group (4 groups)	Biopsy Nodal/ Extranodal	Prior Indolent Lymphoma	# LoTs Prior to Biopsy	# LoTs Post Biopsy	Therapies	Best Response to Pre-Biopsy Therapy	Best Response to Post-Biopsy Therapy	Prior Cellular Therapies	Subsequent Cellular Therapies	Death	Cause of Death
LPMI010	23	White or Caucasian	Not Hispanic or Latino	DLBCL, NOS	DLBCL	Nodal	None	1	1	Chemotherapy; Chemotherapy	PD	NA	0	0	1	Treatment-related mortality
LPMI011	39	Black or African American	Hispanic or Latino	PMBCL	PMBL	Nodal	None	4	2	Chemotherapy; Chemotherapy; Chemotherapy; CART; CART; Immunotherapy	PR	PD	1	1	1	Lymphoma
LPMI014	60	Other	Hispanic or Latino	DLBCL, GCB	DLBCL	Nodal	None	3	6	Chemotherapy; Chemotherapy; CART; Immunotherapy; Chemotherapy; Targeted; Targeted; Targeted; Targeted	CR	PD	1	0	1	Lymphoma
LPMI020	80	White or Caucasian	Not Hispanic or Latino	DLBCL, NOS	DLBCL	Nodal	None	1	1	Chemotherapy; Chemotherapy	CR	CR	0	0	0	N/A
LPMI037	39	Black or African American	Hispanic or Latino	PMBCL	PMBL	Nodal	None	5	1	Chemotherapy; Chemotherapy; Chemotherapy; CART; CART; Immunotherapy	PD	PD	2	0	1	Lymphoma
LPMI065	29	White or Caucasian	Not Hispanic or Latino	Grey Zone Lymphoma	LBCL_Other	Nodal	None	7	1	Chemotherapy; Chemotherapy; Chemotherapy; Immunotherapy; Chemotherapy; CART; Immunotherapy; ADC	PD	PD	1	0	1	Lymphoma
LPMI147	78	White or Caucasian	Not Hispanic or Latino	DLBCL, NOS	DLBCL	Nodal	None	5	1	Chemotherapy; Targeted; ADC; Chemotherapy; Immunotherapy; CART	PD	CR	0	1	0	N/A
LPMI195	59	White or Caucasian	Hispanic or Latino	DLBCL, ABC	DLBCL	Nodal	None	0	1	Chemotherapy	NA	CR	0	0	0	N/A
LPMI203	67	White or Caucasian	Not Hispanic or Latino	HGBCL	HGBL	Extranodal	None	2	2	Chemotherapy; CART; Immunotherapy; Chemotherapy	CR	PD	1	0	1	Lymphoma
LPMI204	59	White or Caucasian	Not Hispanic or Latino	DLBCL, NOS	DLBCL	Nodal	Follicular Lymphoma	9	1	Chemotherapy; Chemotherapy; Chemotherapy; Chemotherapy; Targeted; Chemotherapy; RT; Chemotherapy; CART; Targeted	PD	PD	1	0	1	Lymphoma
LPMI242	52	White or Caucasian	Not Hispanic or Latino	DLBCL, NOS	DLBCL	Nodal	None	4	5	Chemotherapy; Chemotherapy; Chemotherapy; ADC; CART; Chemotherapy; Chemotherapy; Targeted; Transplant	PD	PR	0	1	1	Sepsis
LPMI251	65	White or Caucasian	Not Hispanic or Latino	HGBCL	HGBL	Nodal	None	2	1	Chemotherapy; CART; RT	PD	PD	1	0	1	Lymphoma
LPMI300	31	White or Caucasian	Not Hispanic or Latino	HGBCL	HGBL	Nodal	None	4	2	Chemotherapy; Chemotherapy; Chemotherapy; CART; Targeted; Targeted	PD	PD	1	0	1	Lymphoma
LPMI322	81	White or Caucasian	Hispanic or Latino	DLBCL, NOS	DLBCL	Nodal	None	3	0	Chemotherapy; Chemotherapy; CART	PD	NA	1	0	1	Lymphoma
LPMI329	71	White or Caucasian	Not Hispanic or Latino	Grey Zone Lymphoma	LBCL_Other	Nodal	None	5	0	Chemotherapy; Chemotherapy; ADC; Chemotherapy; Immunotherapy; Chemotherapy; ADC	CR	CR	0	0	1	Lymphoma
LPMI331	57	White or Caucasian	Not Hispanic or Latino	DLBCL, GCB	DLBCL	Nodal	None	1	4	CART; Chemotherapy; Chemotherapy; Transplant; Immunotherapy; Chemotherapy	PR	SD	1	0	1	Lymphoma
LPMI343	71	White or Caucasian	Not Hispanic or Latino	DLBCL, GCB	DLBCL	Extranodal	Marginal Zone Lymphoma	8	0	Chemotherapy; Targeted; Targeted; Chemotherapy; Targeted; Other Cellular Therapy; Targeted; CART	PR	NA	1	0	0	N/A
LPMI351	91	White or Caucasian	Not Hispanic or Latino	DLBCL, ABC	DLBCL	Nodal	None	1	1	Chemotherapy; Targeted	PD	PD	0	0	1	Lymphoma
LPMI372	69	Black or African American	Not Hispanic or Latino	BCL	DLBCL	Nodal	Follicular Lymphoma	5	1	Chemotherapy; Chemotherapy; Chemotherapy; Targeted; CART; Immunotherapy	CR	PD	1	0	0	N/A
LPMI374	76	White or Caucasian	Not Hispanic or Latino	DLBCL, NOS	DLBCL	Nodal	Follicular Lymphoma	1	2	Chemotherapy; Chemotherapy; Targeted	PR	PD	0	0	1	Lymphoma
LPMI386	52	Other	Hispanic or Latino	HGBCL	HGBL	Nodal	Follicular Lymphoma	10	0	Chemotherapy; Chemotherapy; Chemotherapy; Targeted; Other; CART; Targeted; Bispecific; Targeted; Chemotherapy	CR	PD	1	0	1	Lymphoma
LPMI395	71	White or Caucasian	Not Hispanic or Latino	DLBCL, NOS	DLBCL	Extranodal	None	2	1	Chemotherapy; RT; CART	PR	PR	0	1	1	Lymphoma
LPMI396	75	White or Caucasian	Not Hispanic or Latino	DLBCL, NOS	DLBCL	Nodal	CLL/SLL	3	2	Chemotherapy; Chemotherapy; Targeted; Chemotherapy; CART	PR	PD	0	1	1	Treatment-related mortality
LPMI406	55	Other	Not Hispanic or Latino	HGBCL	HGBL	Nodal	Follicular Lymphoma	4	2	Chemotherapy; Targeted; Chemotherapy; CART; Targeted; Chemotherapy	CR	PD	1	0	1	Lymphoma
LPMI408	52	Other	Not Hispanic or Latino	HGBCL	HGBL	Extranodal	Follicular Lymphoma	3	3	Chemotherapy; Chemotherapy; CART; Chemotherapy; Targeted; Chemotherapy	CR	PD	1	0	0	N/A
LPMI411	41	White or Caucasian	Not Hispanic or Latino	DLBCL, ABC	DLBCL	Nodal	None	5	4	Chemotherapy; Chemotherapy; Chemotherapy; Chemotherapy; CART; Targeted; Targeted; Chemotherapy; Targeted	PR	PD	1	0	1	Lymphoma
LPMI414	71	White or Caucasian	Hispanic or Latino	DLBCL, GCB	DLBCL	Nodal	Follicular Lymphoma	3	1	Chemotherapy; Chemotherapy; CART; Targeted	PD	CR	1	0	0	N/A
LPMI424	66	Other	Hispanic or Latino	DLBCL, ABC	DLBCL	Nodal	None	5	4	Chemotherapy; Chemotherapy; Chemotherapy; Chemotherapy; Chemotherapy; CART; CART; Targeted; Targeted	CR	CR	0	2	1	Secondary AML
LPMI431	67	Asian	Not Hispanic or Latino	DLBCL, ABC	DLBCL	Extranodal	None	4	1	Chemotherapy; Chemotherapy; Chemotherapy; CART; Targeted	CR	PD	1	0	1	Lymphoma
LPMI462	79	Other	Hispanic or Latino	DLBCL, GCB	DLBCL	Nodal	None	3	0	Chemotherapy; Chemotherapy; CART	SD	SD	1	0	1	Lymphoma
LPMI466	57	Asian	Not Hispanic or Latino	DLBCL, NOS	DLBCL	Extranodal	None	7	2	Chemotherapy; CART; Transplant; Targeted; Targeted; Chemotherapy; Targeted; Targeted; Targeted	PD	PD	1	0	1	Lymphoma
LPMI467	68	White or Caucasian	Not Hispanic or Latino	DLBCL, NOS	DLBCL	Nodal	None	5	2	Chemotherapy; CART; Targeted; RT; Other Cellular Therapy; RT; RT	PD	PD	1	0	1	Lymphoma
LPMI478	49	White or Caucasian	Hispanic or Latino	DLBCL, NOS	DLBCL	Nodal	None	1	2	Chemotherapy; Chemotherapy; CART	SD	SD	0	1	0	N/A
LPMI480	56	Other	Hispanic or Latino	DLBCL, NOS	DLBCL	Nodal	Follicular Lymphoma	5	0	Targeted; Targeted; Chemotherapy; Targeted; Targeted; Chemotherapy	PD	PR	0	0	1	COVID pneumonia
LPMI495	75	White or Caucasian	Not Hispanic or Latino	HGBCL	HGBL	Nodal	None	1	7	Chemotherapy; Chemotherapy; CART; Chemotherapy; Immunotherapy; RT; Targeted; Targeted	PR	PD	0	1	1	Lymphoma
LPMI530	58	Other	Hispanic or Latino	DLBCL, NOS	DLBCL	Nodal	Follicular Lymphoma	1	1	Chemotherapy; Chemotherapy	CR	CR	0	0	0	N/A
LPMI550	61	White or Caucasian	Not Hispanic or Latino	DLBCL, NOS	DLBCL	Nodal	None	2	3	Chemotherapy; Chemotherapy; Chemotherapy; Chemotherapy; CART	SD	SD	0	1	0	N/A
LPMI556	82	White or Caucasian	Not Hispanic or Latino	HGBCL	HGBL	Nodal	Follicular Lymphoma	1	1	Targeted; Chemotherapy; Other	CR	CR	0	0	1	Unknown
LPMI580	64	White or Caucasian	Not Hispanic or Latino	DLBCL, GCB	DLBCL	Nodal	None	0	1	Chemotherapy	NA	CR	0	0	0	N/A
LPMI581	67	White or Caucasian	Not Hispanic or Latino	HGBCL	HGBL	Extranodal	Follicular Lymphoma	1	1	Chemotherapy; Targeted	PD	PD	0	0	1	Lymphoma
LPMI612	61	White or Caucasian	Not Hispanic or Latino	DLBCL, NOS	DLBCL	Nodal	Follicular Lymphoma	4	1	Chemotherapy; Chemotherapy; Chemotherapy; Chemotherapy; CART	PD	CR	0	1	0	N/A
LPMI702	43	Asian	Not Hispanic or Latino	DLBCL, GCB	DLBCL	Nodal	Follicular Lymphoma	3	2	Chemotherapy; Chemotherapy; Chemotherapy; Chemotherapy; CART	PR	PR	0	1	0	N/A
LPMI725	40	White or Caucasian	Not Hispanic or Latino	DLBCL	LBCL_Other	Nodal	None	6	5	Chemotherapy; Chemotherapy; Chemotherapy; Targeted; Chemotherapy; CART; Bispecific; RT; Targeted; ADC; Chemotherapy	PD	PD	1	0	1	Lymphoma
LPMI734	55	White or Caucasian	Not Hispanic or Latino	DLBCL, ABC	DLBCL	Nodal	Marginal Zone Lymphoma	2	7	Chemotherapy; Chemotherapy; Targeted; Targeted; Chemotherapy; Bispecific; Chemotherapy; Chemotherapy; CART	PR	SD	0	0	1	Lymphoma
LPMI797	76	White or Caucasian	Not Hispanic or Latino	DLBCL, NOS	HGBL	Extranodal	None	6	2	Chemotherapy; Chemotherapy; CART; Chemotherapy; Immunotherapy; RT; Targeted; Targeted	PD	PD	1	0	1	Lymphoma
LPMI805	65	White or Caucasian	Not Hispanic or Latino	DLBCL, NOS	DLBCL	Nodal	None	0	1	Chemotherapy	NA	CR	0	0	0	N/A
LPMI809	70	White or Caucasian	Not Hispanic or Latino	DLBCL, GCB	DLBCL	Extranodal	None	0	1	Chemotherapy	NA	CR	0	0	0	N/A
LPMI815	76	White or Caucasian	Not Hispanic or Latino	DLBCL, NOS	DLBCL	Nodal	None	1	2	Chemotherapy; CART; Chemotherapy	CR	PD	0	1	1	Lymphoma
